# Sex-specific responses to cold in a very cold-tolerant, northern *Drosophila species*

**DOI:** 10.1101/2020.07.26.221788

**Authors:** Darren J. Parker, Tapio Envall, Michael G. Ritchie, Maaria Kankare

## Abstract

Organisms can plastically alter resource allocation in response to changing environmental factors. For example, in harsh conditions organisms are expected to shift investment from reproduction towards survival, however, the factors and mechanisms that govern the magnitude of such shifts are relatively poorly studied. Here we compared the impact of cold on males and females of the highly cold-tolerant species *Drosophila montana* at the phenotypic and transcriptomic levels. Although both sexes showed similar changes in cold tolerance and gene expression in response to cold treatment, indicating that the majority of changes are concordant between the sexes, we identified a clear reduction in sexually dimorphic gene expression, suggesting that preparing for colder season also involves reducing investment in sex-specific traits. This reduction was larger in males than females, as expected if male sexual traits are more condition-dependent than female traits, as predicted by theory. Gene expression changes were primarily associated with shifts in metabolic profile which likely play a role in increasing cold tolerance. Finally, we found that the expression of immune genes was reduced following cold treatment, suggesting that reduced investment in immunity may be important in helping flies survive colder periods.
