## Supplemental Table 3 for "Sex-specific responses to cold in a very cold-tolerant, northern *Drosophila species*"

# Sex = (F = female, M = male)
# Cold_treatment = temperature (celsius) flies were maintained at
# Ctmin = the temperature (celsius) at which flies lose neuromuscular function
# weight_mg = weight of flies (mg)
Sex	Cold_treatment	Ctmin	weight_mg
F	19C	-1	1.49
F	19C	-1.7	1.67
F	19C	-2.96	1.44
F	19C	-0.3	1.18
F	19C	-2.3	1.13
F	19C	-3.4	1.11
F	19C	-0.1	1.18
F	19C	-1.85	1.31
F	19C	0	0.95
F	19C	-0.7	0.76
F	19C	-1.7	1.35
F	19C	-2.6	0.72
F	19C	-2.5	1.53
F	19C	-2	1.09
F	19C	-2.3	1.43
F	19C	-2.1	1.61
F	19C	-2.1	1.7
F	19C	-2	1.95
F	19C	-3.5	2.33
F	19C	-1.7	1.8
F	19C	-2.8	1.72
F	19C	0.3	1.96
F	19C	-0.6	1.29
F	19C	-2.3	0.66
F	19C	0.1	0.9
F	19C	-2.3	1.28
F	19C	-1.3	1.2
F	19C	-0.4	1.08
F	19C	-1.7	1.28
F	19C	-1.9	1.16
F	19C	-0.7	1.37
F	19C	-2.4	1.56
F	6C	-3.4	0.83
F	6C	0.3	1.13
F	6C	-1.6	0.88
F	6C	-2.9	0.72
F	6C	-2.2	0.9
F	6C	-1.9	1.11
F	6C	-3	1.04
F	6C	-1.5	0.67
F	6C	-0.4	1.21
F	6C	-3	0.58
F	6C	-2.1	0.73
F	6C	-2.7	0.63
F	6C	0.1	0.75
F	6C	-1.6	0.47
F	6C	-2.5	0.52
F	6C	-0.67	0.55
F	6C	-2.5	0.78
F	6C	-2.2	0.9
F	6C	-2.7	0.71
F	6C	-3	0.72
F	6C	-2.5	0.71
F	6C	-1	1.43
F	6C	-2.5	0.79
F	6C	-3.3	0.81
F	6C	-3	0.85
F	6C	-3	0.93
F	6C	-3.1	0.9
F	6C	-3.9	0.87
F	6C	-3.1	1.36
F	6C	-2.7	0.96
F	6C	-2.8	0.97
F	6C	-3	1.14
F	6C	-3.5	1.42
F	6C	-1.7	1.04
F	6C	-2	0.8
F	6C	-3.2	0.84
F	6C	-3.2	0.87
M	19C	-1.6	1.3
M	19C	-1.5	1.18
M	19C	-1.8	0.72
M	19C	-1.8	1.11
M	19C	-2	0.87
M	19C	-1.8	1.18
M	19C	-1.7	0.84
M	19C	-3	1.61
M	19C	-1.4	1.71
M	19C	-0.55	1.34
M	19C	-3.6	1.37
M	19C	-2.04	1.24
M	19C	-2.8	1.43
M	19C	0.8	1.22
M	19C	-1.5	1.34
M	19C	-0.7	1.24
M	19C	-1.5	1.37
M	19C	-1.51	1.93
M	19C	-1.8	1.61
M	19C	-1.98	1.63
M	19C	-2.1	1.07
M	19C	-2.2	1.26
M	19C	1	1.26
M	19C	-1.9	1.71
M	19C	-0.5	0.59
M	19C	-2.9	0.8
M	19C	-2	1.07
M	19C	-1.2	1.07
M	19C	-1.9	0.64
M	19C	-2.3	0.85
M	19C	-1.5	0.71
M	19C	-2.7	0.63
M	6C	-2.9	1.16
M	6C	-3	0.77
M	6C	-3.1	0.64
M	6C	-3.1	0.55
M	6C	-3.2	0.83
M	6C	-2.5	0.42
M	6C	-2.6	1.15
M	6C	-2.7	0.82
M	6C	-3.45	0.7
M	6C	-3	0.65
M	6C	-2.9	0.45
M	6C	-2.8	0.59
M	6C	-2.7	0.56
M	6C	-3.1	0.55
M	6C	-1.34	0.55
M	6C	-2.6	0.56
M	6C	-1.46	0.55
M	6C	-1	0.71
M	6C	-2.3	0.53
M	6C	-3.1	0.48
M	6C	-3.3	0.61
M	6C	-3	0.74
M	6C	-4	0.59
M	6C	-3	1.23
M	6C	-2.2	0.81
M	6C	-2.3	1.05
M	6C	-2.9	1.02
M	6C	-1.9	1.07
M	6C	-3.5	0.59
M	6C	-2	0.85
M	6C	-3.6	0.92
M	6C	-2.7	0.55
M	6C	-3	0.45
M	6C	-2.8	0.732
M	6C	-2.4	0.74
M	6C	-2.9	1.06
